# Perinatal Brain Injury Triggers Niche-Specific Changes to Cellular Biogeography

**DOI:** 10.1101/2024.02.25.581974

**Authors:** Nareh Tahmasian, Min Yi Feng, Keon Arbabi, Bianca Rusu, Wuxinhao Cao, Bharti Kukreja, Asael Lubotzky, Michael Wainberg, Shreejoy J. Tripathy, Brian T. Kalish

## Abstract

Preterm infants are at risk for brain injury and neurodevelopmental impairment due, in part, to white matter injury following chronic hypoxia exposure. However, the precise molecular mechanisms by which perinatal hypoxia disrupts early neurodevelopment are poorly understood. Here, we constructed a brain-wide map of the regenerative response to newborn brain injury using high-resolution imaging-based spatial transcriptomics to analyze over 1.3 million cells in a mouse model of chronic neonatal hypoxia. Additionally, we developed a new method for inferring condition-associated differences in cell type spatial proximity, enabling the identification of niche-specific changes in cellular architecture. We observed hypoxia-associated changes in region-specific cell states, cell type composition, and spatial organization. Importantly, our analysis revealed mechanisms underlying reparative neurogenesis and gliogenesis, while also nominating pathways that may impede circuit rewiring following perinatal hypoxia. Altogether, our work provides a comprehensive description of the molecular response to newborn brain injury.
