## Supplemental Table 1 for "Perinatal Brain Injury Triggers Niche-Specific Changes to Cellular Biogeography"

### Sheet: Sheet1
Gene Name
Igf2
Wnt3
Lhx2
Ccl11
Pdgfra
Pdgfb
Sox9
Il12rb1
Fasl
Ccl3
Efnb2
Col1a1
Esam
Plaur
Ncan
Braf
Axl
Tgfb1
Shh
Il17ra
Efna2
Fosb
Tgfb3
Calb2
Has1
Efnb3
Grm3
Sst
Mapk14
Hspb1
Trp53
Slc1a3
Igf1r
Pvalb
Otx1
Epor
Epha2
Ctnnb1
Chrd
Tgfbr1
Id3
Bmp7
Ccl8
Wnt3a
Bmp5
Cd209a
Fgfrl1
Mertk
Dll1
Cybb
Notch4
Lpl
Il10
Nos2
Cd68
Il3
Sema6a
Traf3ip2
Fabp7
Ccn2
Ifngr1
Ascl1
Sirt1
Egfr
Il13
Igfbp3
Id2
Itgb3
Aspa
Serpina3n
Fos
Edn1
Gadd45g
Il9
Cartpt
Thbs4
Fezf2
Tnfsf11
Clu
Osmr
Bcl2l2
Jph4
Sqle
Vdr
Hes1
Gsdmd
Gsk3b
Ifnar1
Wnt1
Cxcl13
Ccl25
Cd4
Mx2
Dlx2
Igf2r
Trem2
Eif2ak2
C3
Sox8
H2-Oa
Tap2
Hbegf
Lmnb1
Pdgfrb
Csf1r
Fas
Lrp5
Casp7
Gli1
Ifitm1
Ifitm3
Irf7
Nrp1
Casp4
Casp1
Il17a
Epha4
Tnfrsf11a
Opn3
Mrc1
Il2ra
Gad2
Ptges2
Nr4a2
Notch1
Cd82
Lrp4
Tyro3
Nusap1
Bmp2
Il1b
Il1a
Stmn2
Car2
Ccna2
Il21
Il2
Nras
Efna1
Vcam1
Neurog2
Egf
Rfx5
Ccne2
Calb1
Tnfsf8
Npr2
Tnfrsf1b
Tnfrsf8
Stmn1
Csf3r
Sema3a
Dvl1
Tgfbr3
Spp1
Cxcl5
Cxcl1
Lhx5
Flt1
Col1a2
Tgfa
Wnt7a
Usp18
Cd163
Lrp6
Emp1
Kras
Tnfrsf1a
Slc17a6
Acan
Il4ra
Dkk3
Crym
Mki67
Nox1
Dcx
Gas6
Sfrp1
Msmo1
Ednra
Irf2
Cx3cl1
Cdh5
Il10ra
Ldlr
Nt5e
Tgfbr2
Eomes
Myd88
Ephb1
Trf
Olig2
Cspg4
Foxj1
S100b
Cd81
Lum
Mif
Sox5
Cxcl10
Csf3
Ccr3
Ntrk3
Thbs1
Sufu
Fgf1
Lif
Fzd8
Neurod1
Serpine1
Neurod2
Qk
Rln1
Nrtn
Neurod6
Tgfb2
Dtx4
Slc32a1
Wnt4
S100a10
C1qa
C1qc
Tnfsf10
C1qb
Arx
Ptger2
Igfbp2
Ctf1
Dpp4
Egr2
Plvap
Tbr1
Anpep
Bmpr1a
Lrp1
Hes5
Cd74
Lcn2
Tle4
Nlrc4
Cxcr4
Dlx5
Axin2
Foxo1
Grin2b
Fzd1
Pou3f3
Fdft1
Fn1
Ifnb1
Ccr2
Cxcr3
Olig1
Fzd2
Neurog1
Fzd4
Il18
Npsr1
Cdkn2a
Arf1
Nog
Gpr6
Cxcr5
Gli2
Ccr10
Glb1
Agt
Wnt5a
Sp8
Fzd5
Gpr17
Cx3cr1
Cd8b1
Ly6c1
Jak2
Bcl11b
Ifi27
Cd8a
Gfap
Sema5a
Tmem119
Epha6
Mapk1
C4b
Il6st
Tubb3
Vegfa
Plxnb1
Syt9
Axin1
Osm
Atp13a5
Jag2
Csf2ra
Pdgfa
Efna5
Cxcl11
Ggta1
Nlrp3
Itpr2
Tnfrsf11b
Notch2
Sema3f
Epha7
Ifitm2
Fdps
Cr2
Slc17a7
Isg15
Hmgb1
Stat2
Icam1
Tfeb
Opalin
Bmpr2
Notch3
Myrf
Cst7
Cntn6
Itgb1
Sp9
Bcan
Nes
Lyz2
Cd109
Ccnd1
Gad1
H2-Ob
Igf1
Csf2rb
Zhx2
Hras
Cdkn2b
Lef1
Sox2
Bmp4
Abcc9
Lrig1
B2m
Aldoc
Dll4
Mog
H2-T23
Jak1
Ifit1
Ifit2
Ptprd
Cntfr
Pecam1
Cnp
Ccr7
Sirpa
Sema6d
Kitl
Lrp8
Cxcr2
Mapt
Tle1
Tnc
Gria2
Klk6
Il18r1
Nlrp1a
Sparc
Wnt7b
Fbln1
Vcan
Ntrk2
Sema4d
Gli3
Epo
Tspan18
Mdk
Tcf7l2
Cux2
Rgs8
Gmfb
Clec7a
Il13ra2
Cxcl12
Lhx6
Plp1
Foxp4
Foxp1
Hopx
Fbln2
Nrp2
H2-DMb1
Fzd7
Grin1
Fstl1
Il1r1
Trp63
Met
Foxp2
Lix1
Nrg2
Apc
Ctss
Fgfr1
Ifnar2
Csf1
Lmo4
Mmp12
Il17rb
Fgfr2
Prlr
Mfap4
Il4
Il15ra
Vegfb
Itgav
Nfkb1
Trp73
Irf9
Mx1
Fyn
Il9r
Sstr2
Lgals3
Aim2
Dlx1
Mapkapk5
Il34
C4a
Reln
Myc
Tle3
Plxna1
Ihh
Csnk1a1
Gbp2
Vldlr
Cdkn1c
Tnf
Il5ra
Il7
Unc5d
Erap1
Idi1
Cntn1
Tap1
Irf5
Ccr5
Lifr
Mdga1
Ednrb
Aif1
H2-D1
H2-K1
Apoe
Psme1
Prox1
Cux1
Bdnf
Satb2
Hmgcs1
Ptprc
Kif7
Ccl20
Stat1
Mag
Cxcr1
Tnr
Ptch1
Cr1l
Il6
Prom1
Mef2c
Il6ra
Hgf
Fgf2
Cxcl2
Ccl24
Ptprz1
Kcnj8
Ntf3
Pycard
Nrg1
Wnt11
Ifitm6
Il15
Casp3
Tyk2
Prf1
Il7r
Mefv
Sox10
Ciita
Ccr6
Cd80
Cdkn1a
Tapbp
H2-Eb1
H2-DMb2
Il17b
Aqp4
